# A type VII secretion system in Group B *Streptococcus* mediates cytotoxicity and virulence

**DOI:** 10.1101/2021.06.15.448449

**Authors:** BL Spencer, U Tak, JC Mendonça, PE Nagao, M Niederweis, KS Doran

**Affiliations:** University of Colorado Anschutz Medical Campus, Department of Immunology and Microbiology, Aurora, CO, USA; University of Alabama at Birmingham, Department of Microbiology, Birmingham, AL, USA; Rio de Janeiro State University, Roberto Alcântara Gomes Biology Institute, Rio de Janeiro, RJ, Brazil

**Author notes:** Present address: University of Colorado Boulder, Department of Biochemistry, Boulder, CO. **Correspondence:** Kelly S. Doran.

**Keywords:** *Streptococcus agalactiae*, Group B *Streptococcus*, meningitis, type VII secretion, pore formation, cytotoxicity, EsxA

## Abstract

Type VII secretion systems (T7SS) have been identified in Actinobacteria and Firmicutes and have been shown to secrete effector proteins with functions in virulence, host toxicity, or interbacterial killing in a few genera. Bioinformatic analysis indicates that Group B streptococcal (GBS) isolates encode four distinct subtypes of T7SS machinery, three of which encode adjacent putative T7SS effectors with WXG and LXG motifs. However, the function of T7SS in GBS pathogenesis is not known. Here we show that the most abundant GBS T7SS subtype is important for virulence and cytotoxicity in brain endothelium and that these phenotypes are dependent on the WXG100 effector EsxA. We further show that the WXG motif is required for cytotoxicity in brain endothelium and that EsxA is a pore-forming protein. This work reveals the importance of a T7SS in host–GBS interactions and has implications for the functions of T7SS effectors in other Gram-positive bacteria.
