## Supplementary material for "A type VII secretion system in Group B *Streptococcus* mediates cytotoxicity and virulence": Table S1--GBS strains by T7SS subtype

### Sheet: Sheet1
	Streptococcus agalactiae strain name	GenBank accession	Sequence type	Serotype	Host species	Source	Year	Location	Publication or submitting authors/institution
Subtype I (CJB111)	SS1	NZ_CP010867	1	V	human	blood	1992	Houston, TX	25941374
	PLGBS13	NZ_CP029749	1	V; NT (covRS mutation; no cpsE expression)	human	Soft tissue wound	1997	Alberta, Canada	30087323
	GBS30	NZ_CP042002	1	V	human	blood	1995	Houston, TX	25941374
	CJB111	NZ_CP063198	1	V	human	blood	1990	Houston, TX	33446593
	NGBS357	NZ_CP012503	297 (mosaic of ST1 and ST17)	V	human	blood	2011	Canada	27527222
	GBS7	NZ_CP041998	1	V	human	blood	1987	Houston, TX	25941374
	GBS11	NZ_CP041999	1	V	human	blood	1989	Houston, TX	25941374
	09mas018883	NC_021485	1		cow	milk (cow with mastitis)		Sweden	23846269
	GBS19	NZ_CP042000	1	V	human	blood	1993	Houston, TX	25941374
	GBS28	NZ_CP042001	1	V	human	blood	1994	Houston, TX	25941374
	NGBS061	NZ_CP007631	459	IV	human	*likely blood (34/37 isolates were blood)	2010	Canada: Greater Toronto Area	25811284
	GBS ST-1	NZ_CP013202	1	V	Canis lupus familiaris (Parson Russell Terrier and Chihuahua mix)	gumline	2015	Salinas, CA	26823579
	NCTC13949	NZ_LR134512	1	***no information					Wellcome Trust Sanger Institute
	A909	NC_007432	7	Ia	from Rebecca Lancefield; human (neonate)	blood			16172379
	GD201008-001	NC_018646	7	Ia	tilapia	meningoencephalitis (brain?)	2010	Guangdong province of China	23144401
	HN016	NZ_CP011325	7	Ia	tilapia	brain	2011	China: Guangxi Province	26537657
	YM001	NZ_CP011326	7	Ia	tilapia	brain	2011	China: Guangxi Province	26537657
	GX064	NZ_CP011327	7	III	tilapia	brain	2011	China: Guangxi Province
	B509	NZ_CP021769	12		human	vaginal swab from a perinatal mother	2016	China: Shenzhen	Wu,L., Zhu,Y., Guo,H., Zou,J., Li,H., Kaplan,S., Nunez,R.E., Ming,F., Gao,Y., Li,Y., Wang,F., Liu,X., Qiu,W.-G., Tang,Y.-W. and Dong,R.
	ZQ0910	NZ_CP049938	7		tilapia	meningoencephalitis (brain?)	2010	China:Guangdong Province	22933761
	1173	NZ_CP053027	7		seabass		2001	Kuwait	32883783
	CUGBS591	NZ_CP021862	12		human	joint Aspirate	2008	Hong Kong	28475781
	TFJ0901	NZ_CP034315	7	Ia	Oreochromis niloticus	no symptoms	2009	China: Fujian Province	24594355
	Sag153	NZ_CP036376	12		human	vaginal swab	2017	China: Shanghai	Zhou,K. and Sun,J.
	NCTC13947	NZ_LR134520	14	***no information					Wellcome Trust Sanger Institute
	CU_GBS_08	NZ_CP010874	283	III-4	human	blood	2008	Prince of Wales Hospital, Hong Kong	30728810
	CU_GBS_98	NZ_CP010875	283	III-4	human	CSF	1998	Prince of Wales Hospital, Hong Kong	30728810
	SG-M1	NZ_CP012419	283	III	human	blood	2015	Singapore	26494662
	FWL1402	NZ_CP016391	739		frog (Hoplobatrachus rugulosus)		2014	China: Huizhou	Zhang,D.
	SG-M163	NZ_CP021863	283		human	blood	2015	Singapore	28475781
	SG-M158	NZ_CP021864	283		human	blood	2015	Singapore	28475781
	SG-M50	NZ_CP021865	283		human	blood	2013	Singapore	28475781
	SG-M29	NZ_CP021866	283		human	blood	2012	Singapore	28475781
	S73	NZ_CP030845	283		tilapia	brain	2016	Brazil: Piaui	Pereira,U.P., Facimoto,C.T., Chideroli,R.T., Suphoronski,S.A. and Mainardi,R.M.
	SGEHI2015-25	NZ_CP025029	283		Fish part (head), sold as Asian bighead carp;	muscle	2015	Singapore	29148967
	SGEHI2015-107	NZ_CP025027	283		Whole live fish sold as snakehead-haruan	muscle	2015	Singapore	29148967
	GBS-M002	NZ_CP013908	1		human	cervix	2014	China:Taiwan	Zhou,Y., Chen,C. and Chiu,C.
	SG-M8	NZ_CP021868	1		human	blood	2011	Singapore	28475781
	SGEHI2015-95	NZ_CP025028	283		Fish part (slab), sold as silver carp;	muscle	2015	Singapore	29148967
	B111	NZ_CP021772	1		human, newborn	blood	2016	China: Shenzhen	Wu,L., Zhu,Y., Guo,H., Zou,J., Li,H., Kaplan,S., Nunez,R.E., Ming,F., Gao,Y., Li,Y., Wang,F., Liu,X., Qiu,W.-G., Tang,Y.-W. and Dong,R.
	SGEHI2015-113	NZ_CP025026	283		Whole fish sold as black tilapia	muscle	2015	Singapore	29148967
	NCTC8187	NZ_LS483387	6	***no information					Wellcome Trust Sanger Institute
	B507	NZ_CP021771	10		human	vaginal swab from a perinatal mother	2016	China: Shenzhen	Wu,L., Zhu,Y., Guo,H., Zou,J., Li,H., Kaplan,S., Nunez,R.E., Ming,F., Gao,Y., Li,Y., Wang,F., Liu,X., Qiu,W.-G., Tang,Y.-W. and Dong,R.
	NCTC11930	NZ_LS483342	10	serovar 4?	***no information		1978/1980	Denmark: Copenhagen	Wellcome Trust Sanger Institute
	Sag37	NZ_CP019978	12		human		2014	China: Shanghai	Zhou,K. and Sun,J
	ILRI005	NC_021486	609		Camelus dromedarius	lesion abscess	2013?	Isiolo Kenya	23868134
Subtype II (2603V/R)	2603V/R	NC_004116	110	V	human				12200547
	FDAARGOS_670	NZ_CP044090	110		human			USA: DC; Children's National Hospital	Campos,J., Goldberg,B., Tallon,L., Sadzewicz,L., Vavikolanu,K., Mehta,A., Aluvathingal,J., Nadendla,S., Nandy,P., Geyer,C., Yan,Y. and Sichtig,H.
	B508	NZ_CP021770	335		human	vaginal swab from a perinatal mother	2016	China: Shenzhen	Wu,L., Zhu,Y., Guo,H., Zou,J., Li,H., Kaplan,S., Nunez,R.E., Ming,F., Gao,Y., Li,Y., Wang,F., Liu,X., Qiu,W.-G., Tang,Y.-W. and Dong,R.
	515	NZ_CP051004	23	1a	human (neonate)	blood (neontal septicemia)		Houston, TX? CJB	Huang,X.
	NEM316	NC_004368	23	III	human (neonate)	blood (neontal septicemia)			12354221
	FDAARGOS_669	NZ_CP044091	23		human			USA: DC; Children's National Hospital	Campos,J., Goldberg,B., Tallon,L., Sadzewicz,L., Vavikolanu,K., Mehta,A., Aluvathingal,J., Nadendla,S., Nandy,P., Geyer,C., Yan,Y. and Sichtig,H.
	FDAARGOS_512	NZ_CP033822	23		human	Endotracheal aspirate	2016	USA: DC; Children's National Hospital
	SG-M4	NZ_CP021870	23		human	blood	2011	Singapore	28475781
	GBS6	NZ_CP007572	22	II	human	invasive vancomycin-susceptible	2009	USA	25053786
	GBS1-NY	NZ_CP007570	22	II	human	blood; invasive vancomycin-resistant	2012	USA	25053786
	FDAARGOS_254	NZ_CP020449	22		human	blood	2014	USA: DC	Campos,J., Goldberg,B., Tallon,L., Sadzewicz,L., Vavikolanu,K., Mehta,A., Aluvathingal,J., Nadendla,S., Nandy,P., Geyer,C., Yan,Y. and Sichtig,H.
	GBS2-NM	NZ_CP007571	22	II	human	invasive; vancomycin-resistant	2009	USA	25053786
	SA111	NZ_LT545678	61		cow	milk	2013	Portugal	27696631
	HU-GS5823	NZ_AP018935	335	III	human	blood of an adult patient with a severe invasive infection presenting as necrotizing fasciitis and infectious endocarditis.	2017	Japan:Hokkaido	30533822
	YZ1605	NZ_CP026082	67		cow	milk	2016	China	Pang,M. and Wang,R
Subtype III (CNCTC 10/84)	CNCTC 10/84	NZ_CP006910	26	V	human (neonate)	blood	1977	(NT-1169) Atlanta; CNCTC 10/84 (Czechoslovakia)	25540350
	BSE009	NZ_CP020387	485	Ia	human	amniotic fluid	2014	China	29467722
	NJ1606	NZ_CP026084	103		cow	milk	2016	China	Pang,M. and Wang,R
	C001	NZ_CP008813	103	III/Ia	cow	milk	2013	China: Guangxi Province	29467722
	GBS85147	NZ_CP010319	103	Ia	human	oropharynx		Brazil:Rio de Janeiro	27274785
Subtype IV (COH1)	COH1	NZ_HG939456	17	III	human (neonate)	blood (neonatal septicemia)		USA: Seattle?	25088811
	874391	NZ_CP022537	17	III	human	vagina	1992	Japan	29051249
	32790-3A	NZ_CP029561	17	III	human	blood	2016	China	Nie,S.
	B105	NZ_CP021773	17		human (neonate)	blood	2016	China: Shenzhen	Wu,L., Zhu,Y., Guo,H., Zou,J., Li,H., Kaplan,S., Nunez,R.E., Ming,F., Gao,Y., Li,Y., Wang,F., Liu,X., Qiu,W.-G., Tang,Y.-W. and Dong,R.
	NGBS128	NZ_CP012480	17	III	human (neonate)	late-onset disease	2010	Canada: Greater Toronto area/Peel	26843175
	BM110	NZ_LT714196	17	III	human	unknown disease	<1989	USA	28904998
	SG-M6	NZ_CP021869	17	III	human	blood	2011	Singapore	28475781
	NGBS572	NZ_CP007632	452	IV	human	Synovial fluid	2012	Canada: Greater Toronto Area	25811284
	2011-995	CP051841	17		human	CSF	2011	France: Colombes	33079049
	2013-910	CP051843	17		human	blood	2013	France: Colombes	33079049
	2013-1366	CP051844	17		human	blood	2013	France: Brest	33079049
	2014-661	CP051845	17		human	blood	2014	France: La Rochelle	33079049
	2018-627	CP051846	17		human	blood	2018	France: Saint-Nazaire	33079049
	2018-670	CP051847			human	blood	2018	France: Paris	33079049
