## Supplementary material for "A type VII secretion system in Group B *Streptococcus* mediates cytotoxicity and virulence": Table S2--Strains used in this study

### Sheet: GBS
GBS strains used in this study
Strain	Description	strain type	Antibiotic resistance	Reference
CJB111	neonatal bacteremia GBS isolate	isolate		PMC4443349
BLS1066	CJB111ΔessC	mutant	Spec100	This study
BLS1070	CJB111+ pDCErm	vector control	Erm5	This study
BLS1071	CJB111ΔessC +pDCerm	vector control	Erm5, Spec100	This study
BLS1072	CJB111ΔessC +pDCerm::essC	complement	Erm5, Spec100	This study
BLS1076	CJB111∆esxA1-2	mutant	Spec100	This study
BLS1082	CJB111∆esxA1-2+pDCerm	vector control	Erm5, Spec100	This study
BLS1088	CJB111∆esxA1-2+pDCesxA1-2	complement	Erm5, Spec100	This study
BLS1092	CJB111∆esxA1-2+pDCesxA1	complement	Erm5, Spec100	This study
BLS1093	CJB111∆esxA1-2+pDCesxA1W43A	complement	Erm5, Spec100	This study
BLS1094	CJB111∆esxA1-2+pDCesxA2	complement	Erm5, Spec100	This study
BLS1095	CJB111∆esxA1-2+pDCesxA2W43A	complement	Erm5, Spec100	This study

### Sheet: E. coli
Escherichia coli strains used in this study
Strain	Description	Purpose	Background	Temperature (°C)	Antibiotic resistance	Reference
BLS2059	pDCessC	complementation	MC1061	37	Erm500	This study
BLS2064	pHY304::CJB111∆essC KO	mutant	MC1061	30	Erm500	This study
BLS2066	pHY304::CJB111∆esxA1-2 KO	mutant	MC1061	30	Erm500	This study
BLS2072	pDCesxA1-2	complementation	MC1061	37	Erm500	This study
BLS2076	pDCesxA1	complementation	MC1061	37	Erm500	This study
BLS2077	pDCesxA1W43A	complementation	MC1061	37	Erm500	This study
BLS2078	pDCesxA2	complementation	MC1061	37	Erm500	This study
BLS2079	pDCesxA2W43A	complementation	MC1061	37	Erm500	This study
BLS2084	pBR322 origin, bla, lacIq , PT7lac His6-malE-polyNTEV-CJB111esxA1	protein expression	BL21 (DE3)	37	Carb100	This study, PMC7810871
