## Supplementary material for "A type VII secretion system in Group B *Streptococcus* mediates cytotoxicity and virulence": Table S3--Primers used in this study

### Sheet: Cloning Primers
Table S3. Primers used in this study
	Primer name	description	sequence (5'--> 3')
essC Knock-out construct for ligation into pHY304	5053	5' flanking region forward	gattagccttgaatgtcttg
	3047B	5' flanking region reverse, with aad9 overlap	caaatatatcctcctcacatccacctacctacttttag
	5055	3' flanking region forward, with aad9 overlap	cagattaaaaaaattataagtatatgaaaaaacaaagactattactgc
	3052	3' flanking region reverse	agtagctttgtctcctaatcg
	SpecF	aad9 forward	gtgaggaggatatatttgaatac
	SpecR	aad9 reverse	ttataatttttttaatctgttatttaaatag
	5054	5’nested+Xho I restriction site and pHY304 overlap	gggcgaattgggtaccgggccccccctcgagaatagcttatcgtagtcttcctgg
	3049	3’nested+SacII restriction site and pHY304 overlap	ctcactaaagggaacaaaagctggagctccaccgcggtagcaccgatatttgcatctg
esxA1-2 Knock-out construct for ligation into pHY304	5092	5' flanking region forward	agattcaagcagttatcaacacag
	3087	5' flanking region reverse, with aad9 overlap	caaatatatcctcctcacaaattttctcctttttctataaacacttttgc
	5093	3' flanking region forward, with aad9 overlap	cagattaaaaaaattataatatcgtatcatagtctataagtgaataggaagg
	3088	3' flanking region reverse	aacttgctagtccctctctaac
	SpecF	aad9 forward	gtgaggaggatatatttgaatac
	SpecR	aad9 reverse	ttataatttttttaatctgttatttaaatag
	5094	5’nested+XhoI restriction site and pHY304 overlap	gggcgaattgggtaccgggccccccctcgagtttagaaactggttcatggtcttc
	3089	3’nested+SacII restriction site and pHY304 overlap	ctcactaaagggaacaaaagctggagctccaccgcggtgagtgcttcagatagttcttgg
Confirm ligation of KO-constructs into pHY304	T3	flank the pHY304 MCS site, fwd	attaaccctcactaaagg
	T7	flank the pHY304 MCS site, rev	taatacgactcactataggg
essC complementation in pDCERm overexpression vector	5072	forward essC complementation primer (contains SacI site)	atatatgagctcacagatgaggaatccaaatcg
	3076	reverse essC complementation primer (contains BamHI site)	atatatggatccctagtctatgctgagttttagtttttg
esxA1-2 double gene complementation in pDCERm overexpression vector	5116	forward esxA1-2 double gene complementation primer (contains SacI site)	atatatgagctcttcacgaattgacacgatttcg
	3111	reverse esxA1-2 double gene complementation primer (contains BamHI site)	atatatggatccctatccactaatttgagaagcaatatctgc
esxA1 single gene complementation in pDCERm overexpression vector	5116	forward esxA1 single gene complementation primer (contains SacI site)	atatatgagctcttcacgaattgacacgatttcg
	3146	reverse esxA1 single gene complementation primer (contains BamHI site)	atatatggatccttatccaccaatttgtgaagc
esxA1W43A site-directed mutagenesis primers	5142	forward site-directed mutagenesis primer to create the esxA1W43A mutation	acaagctgttattgatgaaaacGCggatggtagcgcttttgattc
	3145	reverse site-directed mutagenesis primer to create the esxA1W43A mutation	gaatcaaaagcgctaccatccGCgttttcatcaataacagcttgt
esxA2 single gene complementation in pDCERm overexpression vector	5143	forward esxA2 single gene complementation primer (contains SacI site)	atatatgagctcaagtctctggttttacttaaatgatattcc
	3111	reverse esxA2 single gene complementation primer (contains BamHI site)	atatatggatccctatccactaatttgagaagcaatatctgc
esxA2W43A site-directed mutagenesis primers	5144	forward site-directed mutagenesis primer to create the esxA2W43A mutation	gcaagcagttattgacgaaaatGCggatggatctgcttttgattc
	3149	reverse site-directed mutagenesis primer to create the esxA2W43A mutation	gaatcaaaagcagatccatccGCattttcgtcaataactgcttgc
Confirm ligation of complementation contructs into pDCErm overexpression vector	5012	forward primer flanking the pDCErm MCS	tgggtcaatcgagaatatcgtc
	pDCErmrev2	reverse primer flanking the pDCErm MCS	cctatttagttgggcaacaag
cloning esxA1 into pET vector	5105	forward primer for CJB111 esxA1 in pET-6xHIS-MBP-TEV (NdeI cut site)	gagccatatggcacaaattaaattaacacc
	3099	reverse primer for CJB111 esxA1 in pET-6xHIS-MBP-TEV (HindIII cut site)	gccgaagcttttatccaccaatttgtgaag
	malE	primer flanking the pET vector MCS to confirm esxA1 ligation	cgcccagaaaggtgaaatc
In primer sequences above, red text indicates the cut site, underlined text indicates overlap to either aad9 or to pHY304, and bolded text indicates nucleotides changed by site-directed mutagenesis
*Primer names beginning with the number "5" indicate a forward primer, and primer names beginning with the number "3" indicate a reverse primer

### Sheet: bacterial qRT-PCR primers
	*Primer names beginning with the number "5" indicate a forward primer, and primer names beginning with the number "3" indicate a reverse primer
Primer name	sequence (5'--> 3')	Study (PMID)
esaB FWD	TCCTCTATCCTTATACGATCACC	31497003
esaB REV	AGCGTTAAGCAATTAGTAATGG	31497003
essC FWD	CATGATGTGTTGGTGACGAC	31497003
essC REV	CGTCACTTGGCATTTCCTTAG	31497003
